# Long-term functional regeneration of radiation-damaged salivary glands through delivery of a neurogenic hydrogel

**DOI:** 10.1101/2022.05.19.491203

**Authors:** Jianlong Li, Sonia Sudiwala, Lionel Berthoin, Alison J. May, Seayar Mohabbat, Hanan Sinada, Eliza A. Gaylord, Noel Cruz Pacheco, Isabelle M.A. Lombaert, Oju Jeon, Eben Alsberg, Chelsea S. Bahney, Sarah M. Knox

## Abstract

Salivary gland acinar cells are severely depleted after radiotherapy for head and neck cancer, leading to loss of saliva and extensive oro-digestive complications. With no regenerative therapies available, organ dysfunction is irreversible. Here using the adult murine system, we demonstrate radiation-damaged salivary glands can be functionally regenerated via sustained delivery of the neurogenic muscarinic receptor agonist, cevimeline. We show that endogenous gland repair coincides with increased nerve activity and acinar cell division that is limited to the first week post-radiation, with extensive acinar cell degeneration, dysfunction and cholinergic denervation occurring thereafter. However, we discovered that mimicking cholinergic muscarinic input via sustained local delivery of a cevimeline-alginate hydrogel was sufficient to regenerate innervated acini and retain physiological saliva secretion at non-irradiated levels over the long-term (> 3 months). Thus, we reveal a novel regenerative approach for restoring epithelial organ structure and function that has significant implications for human patients.

**Teaser:** Novel application of an injectable neurogenic-based hydrogel for restoring the structure and function of radiation-damaged tissue.
