## Supplementary material for "Long-term functional regeneration of radiation-damaged salivary glands through delivery of a neurogenic hydrogel": Data S3

### Sheet: IR14_vs_Ctrl_results_sigonly
Gene Symbol	Ensembl ID	baseMean	log2FoldChange	FoldChange	lfcSE	stat	pvalue	padj
Gm42047	ENSMUSG00000110631	1153.38	3.05923	8.33529	1.0211	2.99601	0.00273538	0.0380607
Trim30a	ENSMUSG00000030921	63.2012	1.69679	3.24178	0.348865	4.86373	1.15e-06	0.000385624
Ifi44	ENSMUSG00000028037	99.1118	1.59847	3.02822	0.391495	4.083	4.45e-05	0.00358882
Ifit3	ENSMUSG00000074896	136.344	1.58441	2.99885	0.520799	3.04226	0.00234806	0.0353981
Gm43481	ENSMUSG00000107000	61.5094	1.58001	2.98972	0.393057	4.0198	5.82e-05	0.00392295
Gm14325	ENSMUSG00000095362	72.0167	1.53993	2.90781	0.334821	4.59927	4.24e-06	0.000946198
Cdkn1a	ENSMUSG00000023067	206.197	1.47508	2.77999	0.198775	7.42084	1.16e-13	1.32e-09
Fam83b	ENSMUSG00000032358	82.5215	1.46999	2.77019	0.399527	3.67931	0.000233863	0.00908692
Lrch3	ENSMUSG00000022801	79.9498	1.44569	2.72394	0.381101	3.79347	0.000148557	0.00689649
Pik3c2a	ENSMUSG00000030660	180.68	1.43903	2.71139	0.530027	2.71501	0.00662731	0.0624955
Eda2r	ENSMUSG00000034457	130.306	1.4169	2.67011	0.240975	5.87985	4.11e-09	5.84e-06
Uprt	ENSMUSG00000073016	61.011	1.37377	2.59147	0.436289	3.14877	0.00163961	0.029389
Gm2792	ENSMUSG00000116812	56.5115	1.34467	2.53972	0.413539	3.25162	0.00114748	0.0240526
Mki67	ENSMUSG00000031004	243.499	1.33851	2.52891	0.4218	3.17334	0.00150696	0.0282573
Cmpk2	ENSMUSG00000020638	84.9544	1.31938	2.49559	0.338747	3.89489	9.82e-05	0.00542828
Isg15	ENSMUSG00000035692	78.3261	1.31143	2.48187	0.390976	3.35424	0.00079583	0.0196916
Gm47640	ENSMUSG00000111681	55.6373	1.30558	2.47183	0.348969	3.74125	0.000183106	0.00780565
Tasor2	ENSMUSG00000033799	266.727	1.29475	2.45335	0.467936	2.76694	0.00565851	0.0573181
Ms4a7	ENSMUSG00000024672	71.9023	1.29375	2.45164	0.280219	4.61691	3.89e-06	0.000909697
Nlrc5	ENSMUSG00000074151	64.0275	1.29026	2.44573	0.381705	3.38027	0.000724156	0.0183571
Oas1a	ENSMUSG00000052776	60.441	1.28882	2.44328	0.408667	3.15372	0.00161203	0.02931
Racgap1	ENSMUSG00000023015	94.7839	1.28362	2.43448	0.36421	3.52438	0.000424471	0.0134204
Irf7	ENSMUSG00000025498	424.73	1.25136	2.38066	0.403799	3.09897	0.00194196	0.0318035
Oas2	ENSMUSG00000032690	72.3313	1.24886	2.37654	0.371094	3.36536	0.000764447	0.019081
Dhx58	ENSMUSG00000017830	131.586	1.22181	2.33239	0.324024	3.77074	0.000162767	0.00718069
Usp18	ENSMUSG00000030107	188.15	1.21374	2.31939	0.30166	4.02355	5.73e-05	0.00391711
Fam120c	ENSMUSG00000025262	132.795	1.19554	2.29031	0.332251	3.59831	0.000320286	0.0111825
Sorbs1	ENSMUSG00000025006	287.698	1.18961	2.28091	0.232617	5.11402	3.15e-07	0.000134957
Myo5a	ENSMUSG00000034593	108.72	1.18032	2.26628	0.310399	3.8026	0.000143187	0.00673454
Zbp1	ENSMUSG00000027514	98.9855	1.14522	2.2118	0.303878	3.76868	0.000164115	0.00718666
Mtcp1	ENSMUSG00000031200	69.401	1.13432	2.19515	0.382507	2.96549	0.00302198	0.0399955
Dock2	ENSMUSG00000020143	60.2573	1.12273	2.17759	0.342537	3.2777	0.00104657	0.0228818
Cep290	ENSMUSG00000019971	95.3008	1.11495	2.16588	0.327497	3.40446	0.000662943	0.0173732
Ccr2	ENSMUSG00000049103	89.1722	1.1133	2.1634	0.336963	3.30393	0.00095339	0.0216987
Atm	ENSMUSG00000034218	267.459	1.10858	2.15633	0.23163	4.78597	1.7e-06	0.000496611
Ifit2	ENSMUSG00000045932	76.6695	1.10632	2.15296	0.390665	2.83189	0.00462736	0.0511346
Clec7a	ENSMUSG00000079293	55.7991	1.09651	2.13837	0.342358	3.20283	0.00136084	0.0268442
Itgb2	ENSMUSG00000000290	101.637	1.09154	2.13102	0.289642	3.7686	0.000164165	0.00718666
Gm2808	ENSMUSG00000116560	254.787	1.08688	2.12414	0.445928	2.43734	0.0147959	0.0985987
Samd9l	ENSMUSG00000047735	102.48	1.08625	2.12321	0.241053	4.50627	6.6e-06	0.0011548
5930430L01Rik	ENSMUSG00000106951	69.2775	1.08471	2.12095	0.339856	3.19168	0.00141446	0.0275203
Nhsl2	ENSMUSG00000079481	57.1678	1.07529	2.10715	0.363742	2.9562	0.00311456	0.0407002
Syne3	ENSMUSG00000054150	107.232	1.05325	2.0752	0.323288	3.25792	0.00112231	0.023891
Vcl	ENSMUSG00000021823	462.325	1.05264	2.07432	0.218048	4.82754	1.38e-06	0.00043704
Mrc1	ENSMUSG00000026712	174.379	1.04959	2.06995	0.248675	4.22075	2.43e-05	0.0025963
Folh1	ENSMUSG00000001773	100.763	1.04264	2.06	0.373482	2.79168	0.00524353	0.0549051
Alms1	ENSMUSG00000063810	66.4826	1.0384	2.05395	0.337193	3.07954	0.0020732	0.0330955
Ncf1	ENSMUSG00000015950	65.5895	1.03632	2.05098	0.362906	2.8556	0.0042955	0.0488914
Usp33	ENSMUSG00000025437	510.382	1.02527	2.03534	0.341501	3.00224	0.00268002	0.0376206
Ccdc88a	ENSMUSG00000032740	63.4515	1.02113	2.02951	0.35781	2.85383	0.00431951	0.0491155
Ogn	ENSMUSG00000021390	127.318	1.01657	2.0231	0.281833	3.60699	0.00030977	0.0109497
Tbc1d8b	ENSMUSG00000042473	836.168	1.0074	2.01028	0.320352	3.14466	0.00166278	0.0294335
Gbp3	ENSMUSG00000028268	145.813	1.00701	2.00974	0.262233	3.84012	0.000122972	0.00615882
Slc5a3	ENSMUSG00000089774	121.448	0.999227	1.99893	0.268557	3.72072	0.000198654	0.00810423
Rsbn1	ENSMUSG00000044098	123.335	0.996209	1.99475	0.344993	2.88762	0.00388168	0.0459265
Mfsd9	ENSMUSG00000041945	55.718	0.986198	1.98096	0.334689	2.94661	0.00321277	0.0414131
C4b	ENSMUSG00000073418	190.92	0.980854	1.97363	0.26184	3.746	0.000179676	0.00774275
Pid1	ENSMUSG00000045658	58.7571	0.970341	1.9593	0.333492	2.90964	0.00361845	0.0441461
Klf7	ENSMUSG00000025959	66.6605	0.960336	1.94576	0.330985	2.90145	0.00371439	0.044674
Ifi204	ENSMUSG00000073489	71.6413	0.95149	1.93387	0.343438	2.77048	0.00559733	0.0569847
Gvin-ps7	ENSMUSG00000063286	60.4481	0.948203	1.92947	0.364638	2.60039	0.00931171	0.0766902
Dock10	ENSMUSG00000038608	55.6087	0.938546	1.9166	0.323546	2.90082	0.00372192	0.044674
Iigp1	ENSMUSG00000054072	76.3074	0.934723	1.91152	0.367313	2.54476	0.0109354	0.0833671
Rbl1	ENSMUSG00000027641	95.6601	0.929487	1.9046	0.270121	3.441	0.000579559	0.0159723
Slc25a40	ENSMUSG00000054099	258.414	0.919039	1.89085	0.212492	4.32505	1.52e-05	0.00199505
Echdc1	ENSMUSG00000019883	61.9014	0.908882	1.87759	0.31011	2.93084	0.00338047	0.0422462
Gbp9	ENSMUSG00000029298	64.1675	0.906362	1.87431	0.36922	2.4548	0.0140962	0.096652
Arhgap30	ENSMUSG00000048865	76.3306	0.901944	1.86858	0.310023	2.90928	0.0036226	0.0441461
Ncoa4	ENSMUSG00000056234	588.974	0.899593	1.86554	0.176967	5.08339	3.71e-07	0.000150712
Lgals3bp	ENSMUSG00000033880	1129.48	0.88701	1.84934	0.146127	6.07015	1.28e-09	2.91e-06
Gm37795	ENSMUSG00000102813	121.044	0.886068	1.84813	0.266034	3.33065	0.00086643	0.0204256
Ptprc	ENSMUSG00000026395	123.265	0.885327	1.84718	0.245334	3.60866	0.000307782	0.0109158
Zbtb11	ENSMUSG00000022601	277.839	0.883759	1.84518	0.18609	4.7491	2.04e-06	0.000567233
Fam126b	ENSMUSG00000038174	318.687	0.882275	1.84328	0.223588	3.94599	7.95e-05	0.00477896
Ptprg	ENSMUSG00000021745	131.809	0.882181	1.84316	0.264504	3.33522	0.000852316	0.0203376
Gprin3	ENSMUSG00000045441	61.4713	0.881403	1.84217	0.329906	2.67168	0.00754736	0.0674397
Ifi205	ENSMUSG00000054203	88.1103	0.878585	1.83857	0.348954	2.51777	0.01181	0.0871173
Slc16a12	ENSMUSG00000009378	246.819	0.876882	1.8364	0.275372	3.18435	0.00145078	0.0278506
Kitl	ENSMUSG00000019966	362.523	0.876687	1.83615	0.224152	3.91112	9.19e-05	0.00525446
Ifih1	ENSMUSG00000026896	338.764	0.874379	1.83322	0.172314	5.07433	3.89e-07	0.000152624
Pm20d2	ENSMUSG00000054659	171.243	0.874012	1.83275	0.23863	3.66262	0.000249649	0.00950136
Papolg	ENSMUSG00000020273	119.971	0.866256	1.82293	0.248012	3.4928	0.000477983	0.0144308
Txlng	ENSMUSG00000038344	209.446	0.865919	1.8225	0.219282	3.94889	7.85e-05	0.00477884
Tmppe	ENSMUSG00000079260	69.6051	0.865296	1.82171	0.296053	2.92277	0.00346931	0.0428283
Cdh11	ENSMUSG00000031673	78.9581	0.86441	1.8206	0.29112	2.96925	0.00298524	0.0396014
Mpeg1	ENSMUSG00000046805	453.618	0.8639	1.81995	0.169021	5.11119	3.2e-07	0.000134957
Cerkl	ENSMUSG00000075256	72.5851	0.863809	1.81984	0.302904	2.85176	0.00434782	0.0492897
Rock1	ENSMUSG00000024290	679.716	0.860736	1.81596	0.193405	4.45043	8.57e-06	0.00133618
Zbtb37	ENSMUSG00000043467	127.252	0.858522	1.81318	0.306702	2.79921	0.00512283	0.05449
Ctss	ENSMUSG00000038642	640.897	0.855222	1.80904	0.304176	2.8116	0.00492954	0.053284
Smc2	ENSMUSG00000028312	116.532	0.8447	1.79589	0.249502	3.38555	0.00071036	0.018165
Tnfrsf10b	ENSMUSG00000022074	63.5612	0.837324	1.78673	0.314559	2.66189	0.00777021	0.0689326
Rev1	ENSMUSG00000026082	168.7	0.822788	1.76882	0.22593	3.64179	0.000270754	0.0101003
Zfp763	ENSMUSG00000067430	74.9573	0.817073	1.76183	0.294631	2.77321	0.00555064	0.0567631
Tnik	ENSMUSG00000027692	80.2347	0.816847	1.76155	0.299531	2.72708	0.00638968	0.0611685
Zbtb33	ENSMUSG00000048047	391.722	0.816234	1.7608	0.203581	4.00938	6.09e-05	0.00402861
Fxyd5	ENSMUSG00000009687	108.32	0.811293	1.75478	0.27524	2.94759	0.00320263	0.0413292
Rb1	ENSMUSG00000022105	226.183	0.810821	1.75421	0.19212	4.22038	2.44e-05	0.0025963
Dhtkd1	ENSMUSG00000025815	149.454	0.810224	1.75348	0.204711	3.95789	7.56e-05	0.0046521
Ifi207	ENSMUSG00000073490	122.96	0.809318	1.75238	0.254956	3.17434	0.00150178	0.0282573
Slit3	ENSMUSG00000056427	129.333	0.807365	1.75001	0.262859	3.07147	0.00213008	0.033374
Relch	ENSMUSG00000026319	390.757	0.805492	1.74774	0.138028	5.83571	5.36e-09	6.77e-06
Ctdspl2	ENSMUSG00000033411	172.962	0.79884	1.7397	0.232777	3.43177	0.000599647	0.0162504
Zeb2	ENSMUSG00000026872	85.3255	0.798347	1.73911	0.297371	2.68468	0.00725986	0.0660525
Fam13b	ENSMUSG00000036501	385.149	0.798131	1.73885	0.225238	3.5435	0.000394857	0.0126736
Dennd4c	ENSMUSG00000038024	360.824	0.792695	1.73231	0.183041	4.33068	1.49e-05	0.00196733
Yes1	ENSMUSG00000014932	646.778	0.786972	1.72545	0.188127	4.1832	2.87e-05	0.00279617
Rnf213	ENSMUSG00000070327	597.885	0.786891	1.72535	0.194019	4.05574	5e-05	0.00374228
Ccng1	ENSMUSG00000020326	2289.07	0.786202	1.72453	0.121969	6.44593	1.15e-10	3.27e-07
Lrp11	ENSMUSG00000019796	99.2331	0.784614	1.72263	0.26677	2.94116	0.00326986	0.0418175
9930021J03Rik	ENSMUSG00000046138	242.735	0.780968	1.71828	0.20223	3.86178	0.000112563	0.00598688
Lyz2	ENSMUSG00000069516	1237.5	0.779676	1.71675	0.275008	2.83511	0.00458103	0.0510189
B2m	ENSMUSG00000060802	2186.25	0.778537	1.71539	0.146796	5.30353	1.14e-07	6.3e-05
Mfsd4b4	ENSMUSG00000096687	153.778	0.777684	1.71438	0.210987	3.68593	0.000227869	0.00900556
Chm	ENSMUSG00000025531	218.228	0.776907	1.71345	0.234698	3.31025	0.000932135	0.0214355
Zfp518a	ENSMUSG00000049164	283.074	0.776433	1.71289	0.176277	4.40461	1.06e-05	0.0015436
Gpm6b	ENSMUSG00000031342	141.737	0.776114	1.71251	0.260316	2.98143	0.00286905	0.0389313
Nudt12	ENSMUSG00000024228	159.864	0.775395	1.71166	0.205255	3.77772	0.00015827	0.00709226
Lbr	ENSMUSG00000004880	282.286	0.774013	1.71002	0.237055	3.26512	0.00109418	0.0235425
Atr	ENSMUSG00000032409	187.353	0.77084	1.70626	0.1974	3.90497	9.42e-05	0.00530987
Ncapg2	ENSMUSG00000042029	109.432	0.77002	1.70529	0.273488	2.81556	0.0048693	0.0528411
Styx	ENSMUSG00000053205	425.002	0.769048	1.70414	0.183029	4.20179	2.65e-05	0.00269433
Bst2	ENSMUSG00000046718	464.054	0.767863	1.70275	0.17241	4.4537	8.44e-06	0.00133427
Sema3d	ENSMUSG00000040254	179.237	0.7636	1.69772	0.290911	2.62486	0.00866844	0.0733563
Slc9a7	ENSMUSG00000037341	248.115	0.762807	1.69679	0.244943	3.11422	0.0018443	0.0312117
Arhgap5	ENSMUSG00000035133	1224.19	0.762073	1.69593	0.164331	4.63742	3.53e-06	0.000854346
Phf6	ENSMUSG00000025626	156.402	0.760491	1.69407	0.260417	2.92029	0.00349711	0.0430781
D16Ertd472e	ENSMUSG00000022864	63.1018	0.75994	1.69342	0.306985	2.4755	0.013305	0.0938858
Urb2	ENSMUSG00000031976	162.787	0.758321	1.69152	0.216249	3.5067	0.000453696	0.0139945
Ppp1r18	ENSMUSG00000034595	116.393	0.750103	1.68191	0.233532	3.212	0.00131817	0.026461
Slco4c1	ENSMUSG00000040693	200.384	0.749488	1.6812	0.203895	3.67586	0.000237052	0.00917729
Tut4	ENSMUSG00000034610	186.404	0.748144	1.67963	0.228361	3.27615	0.00105232	0.0229116
Pank3	ENSMUSG00000018846	520.471	0.745781	1.67688	0.20388	3.65794	0.000254255	0.00958256
Mx1	ENSMUSG00000000386	190.448	0.74395	1.67475	0.253871	2.93042	0.00338504	0.0422462
Arsb	ENSMUSG00000042082	327.136	0.74276	1.67337	0.162307	4.57627	4.73e-06	0.00103444
Col4a5	ENSMUSG00000031274	141.103	0.741568	1.67199	0.229189	3.23562	0.00121381	0.0249378
Igtp	ENSMUSG00000078853	124.574	0.733823	1.66304	0.256135	2.86498	0.00417032	0.0480539
Pptc7	ENSMUSG00000038582	486.15	0.733791	1.663	0.149438	4.91035	9.09e-07	0.000313576
Vps13c	ENSMUSG00000035284	561.44	0.733761	1.66297	0.181888	4.03413	5.48e-05	0.00385974
Gnpda2	ENSMUSG00000029209	124.166	0.733099	1.66221	0.250075	2.93151	0.00337314	0.0422462
Postn	ENSMUSG00000027750	1045.4	0.7325	1.66152	0.160857	4.55374	5.27e-06	0.00104868
Hook1	ENSMUSG00000028572	1549.52	0.731434	1.66029	0.267294	2.73643	0.0062109	0.0604726
Zfyve16	ENSMUSG00000021706	279.88	0.730934	1.65971	0.221443	3.30078	0.000964167	0.021731
Klhl7	ENSMUSG00000028986	410.897	0.730388	1.65909	0.15036	4.85761	1.19e-06	0.000386375
Gpam	ENSMUSG00000024978	474.298	0.728705	1.65715	0.176463	4.12951	3.64e-05	0.00315863
Ttc14	ENSMUSG00000027677	772.39	0.728522	1.65694	0.173982	4.18735	2.82e-05	0.00279617
Cwf19l2	ENSMUSG00000025898	230.448	0.727713	1.65601	0.180026	4.04226	5.29e-05	0.00385974
Srp54a	ENSMUSG00000073079	107.422	0.7254	1.65336	0.265608	2.73109	0.00631245	0.0608369
Usp45	ENSMUSG00000040455	230.345	0.725213	1.65314	0.194384	3.73083	0.000190851	0.0079691
Rnf150	ENSMUSG00000047747	500.485	0.722783	1.65036	0.134298	5.38193	7.37e-08	4.66e-05
Zfp760	ENSMUSG00000067928	91.5963	0.719	1.64604	0.261878	2.74556	0.00604079	0.0594234
Tubd1	ENSMUSG00000020513	85.4389	0.715308	1.64183	0.28262	2.53099	0.0113741	0.0851707
Nos1ap	ENSMUSG00000038473	77.4488	0.715204	1.64172	0.291034	2.45746	0.0139922	0.0961711
Togaram1	ENSMUSG00000035614	208.802	0.714751	1.6412	0.235537	3.03456	0.00240888	0.0359815
Bche	ENSMUSG00000027792	306.316	0.714473	1.64088	0.156251	4.57261	4.82e-06	0.00103444
Laptm5	ENSMUSG00000028581	465.263	0.714388	1.64079	0.159454	4.48023	7.46e-06	0.00124806
Wdr44	ENSMUSG00000036769	107.222	0.714356	1.64075	0.267306	2.67242	0.00753054	0.0673841
Tmtc1	ENSMUSG00000030306	158.506	0.712716	1.63889	0.224741	3.17128	0.0015177	0.0283653
Atad2	ENSMUSG00000022360	171.81	0.711668	1.6377	0.22461	3.16847	0.00153244	0.028471
Scai	ENSMUSG00000035236	108.847	0.711279	1.63725	0.263372	2.70066	0.00692028	0.0642792
Rnf149	ENSMUSG00000048234	1067.68	0.710451	1.63632	0.141487	5.02132	5.13e-07	0.000194695
Plin4	ENSMUSG00000002831	190.244	0.708456	1.63405	0.225567	3.14078	0.001685	0.0296732
Ptprd	ENSMUSG00000028399	128.707	0.705788	1.63104	0.267236	2.64106	0.00826465	0.0714491
Gpx3	ENSMUSG00000018339	206.686	0.705262	1.63044	0.253814	2.77866	0.00545842	0.0562834
Dock8	ENSMUSG00000052085	125.978	0.705013	1.63016	0.217548	3.24072	0.00119229	0.0245844
Gpr137b-ps	ENSMUSG00000097715	153.301	0.704337	1.6294	0.239468	2.94126	0.00326878	0.0418175
Osmr	ENSMUSG00000022146	85.6703	0.702886	1.62776	0.278562	2.52326	0.0116272	0.0862154
Epm2aip1	ENSMUSG00000046785	757.625	0.70275	1.6276	0.173251	4.05626	4.99e-05	0.00374228
Fam126a	ENSMUSG00000028995	84.3997	0.697974	1.62223	0.278914	2.50248	0.0123328	0.0893522
Xaf1	ENSMUSG00000040483	121.708	0.697457	1.62164	0.271671	2.56728	0.0102499	0.0805566
Fmr1	ENSMUSG00000000838	335.954	0.697406	1.62159	0.199952	3.48786	0.000486899	0.0145456
Parp14	ENSMUSG00000034422	338.292	0.69606	1.62007	0.243158	2.86259	0.004202	0.0482128
Gda	ENSMUSG00000058624	132.909	0.69458	1.61841	0.230833	3.00902	0.00262094	0.0372136
Egr1	ENSMUSG00000038418	110.117	0.692486	1.61607	0.279421	2.47829	0.0132014	0.0934125
Phip	ENSMUSG00000032253	530.673	0.691529	1.61499	0.182513	3.78892	0.000151302	0.00697212
Fcrls	ENSMUSG00000015852	134.577	0.69143	1.61488	0.235307	2.93842	0.00329893	0.0419572
5830417I10Rik	ENSMUSG00000078684	98.4911	0.69093	1.61432	0.276827	2.49589	0.0125642	0.0905672
1700066M21Rik	ENSMUSG00000038323	160.843	0.68945	1.61267	0.230451	2.99174	0.00277395	0.038216
Nckap1l	ENSMUSG00000022488	150.64	0.689252	1.61245	0.214966	3.20634	0.00134437	0.026798
Capn6	ENSMUSG00000067276	89.8279	0.688716	1.61185	0.261365	2.63507	0.00841206	0.0721917
Ap4e1	ENSMUSG00000001998	131.927	0.685725	1.60851	0.261219	2.6251	0.00866237	0.0733563
Skil	ENSMUSG00000027660	392.231	0.68414	1.60674	0.186262	3.67299	0.00023973	0.00924953
Ddx58	ENSMUSG00000040296	357.973	0.682363	1.60477	0.193585	3.52488	0.000423671	0.0134204
Ints2	ENSMUSG00000018068	204.822	0.680804	1.60303	0.243962	2.79062	0.00526077	0.055035
Lgals9	ENSMUSG00000001123	203.69	0.680484	1.60268	0.236415	2.87835	0.00399765	0.046812
Bbs7	ENSMUSG00000037325	104.366	0.679032	1.60107	0.268492	2.52906	0.0114369	0.0853851
Mospd2	ENSMUSG00000061778	345.227	0.677686	1.59957	0.169709	3.99322	6.52e-05	0.00428158
Vps13b	ENSMUSG00000037646	744.004	0.677041	1.59886	0.166523	4.06575	4.79e-05	0.00372355
Pcm1	ENSMUSG00000031592	434.482	0.676854	1.59865	0.199107	3.39944	0.000675237	0.0175871
Rufy2	ENSMUSG00000020070	217.093	0.676736	1.59852	0.214144	3.16019	0.00157666	0.0288978
Unkl	ENSMUSG00000015127	150.122	0.675782	1.59746	0.220006	3.07166	0.00212875	0.033374
Rev3l	ENSMUSG00000019841	206.416	0.674244	1.59576	0.241202	2.79535	0.00518428	0.0547799
Cfh	ENSMUSG00000026365	247.696	0.673687	1.59514	0.188505	3.57383	0.000351792	0.0119026
Gbp2	ENSMUSG00000028270	168.535	0.673675	1.59513	0.208547	3.23032	0.00123651	0.0252969
Atp11c	ENSMUSG00000062949	172.596	0.673545	1.59499	0.22674	2.97057	0.0029725	0.0395599
Ipp	ENSMUSG00000028696	118.351	0.673428	1.59486	0.234851	2.86746	0.00413776	0.0478806
Dgat2	ENSMUSG00000030747	125.955	0.672019	1.5933	0.255087	2.63447	0.00842676	0.0722049
Zfp715	ENSMUSG00000012640	286.856	0.670578	1.59171	0.190053	3.52838	0.000418115	0.0133305
Pde5a	ENSMUSG00000053965	116.352	0.670013	1.59109	0.26496	2.52873	0.0114477	0.0853851
Plagl1	ENSMUSG00000019817	257.065	0.668912	1.58987	0.192787	3.4697	0.000521035	0.0150518
Galnt7	ENSMUSG00000031608	7059.78	0.668262	1.58916	0.121386	5.50526	3.69e-08	2.89e-05
Cybb	ENSMUSG00000015340	191.171	0.667187	1.58797	0.244572	2.72798	0.00637232	0.061155
Itgax	ENSMUSG00000030789	97.6294	0.666393	1.5871	0.266687	2.49879	0.0124619	0.0900693
Epha2	ENSMUSG00000006445	467.737	0.664614	1.58514	0.133389	4.98253	6.28e-07	0.000230428
Samd12	ENSMUSG00000058656	117.678	0.664423	1.58493	0.25887	2.56662	0.0102694	0.0805566
Fnip1	ENSMUSG00000035992	531.077	0.663663	1.5841	0.164458	4.03546	5.45e-05	0.00385974
Abca1	ENSMUSG00000015243	328.125	0.663292	1.58369	0.155447	4.267	1.98e-05	0.00234992
Kcnb1	ENSMUSG00000050556	146.328	0.662379	1.58269	0.249837	2.65124	0.00801961	0.0702688
Dmxl1	ENSMUSG00000037416	358.106	0.661943	1.58221	0.19654	3.36798	0.000757214	0.018942
Tbc1d32	ENSMUSG00000038122	184.886	0.660321	1.58043	0.213035	3.09959	0.00193788	0.0317823
Galnt6	ENSMUSG00000037280	744.136	0.658675	1.57863	0.168213	3.91572	9.01e-05	0.00518147
Grin1	ENSMUSG00000026959	213.929	0.658275	1.57819	0.197008	3.34137	0.000833668	0.0200186
Lnpep	ENSMUSG00000023845	608.119	0.655927	1.57563	0.175985	3.72716	0.000193646	0.0079691
Ikzf2	ENSMUSG00000025997	347.9	0.655677	1.57535	0.222604	2.94548	0.00322454	0.0415178
Alg10b	ENSMUSG00000075470	718.384	0.655098	1.57472	0.169134	3.87324	0.000107399	0.00579342
Rif1	ENSMUSG00000036202	259.842	0.654215	1.57376	0.24348	2.68694	0.00721098	0.0658183
B230219D22Rik	ENSMUSG00000045767	752.834	0.652796	1.57221	0.153898	4.24175	2.22e-05	0.00245086
Tm6sf1	ENSMUSG00000038623	102.162	0.652076	1.57143	0.267739	2.43549	0.0148715	0.0986477
Scara5	ENSMUSG00000022032	384.527	0.651137	1.57041	0.188496	3.45438	0.000551552	0.0155776
Strn3	ENSMUSG00000020954	665.511	0.650735	1.56997	0.175015	3.71815	0.000200684	0.00813302
Spopl	ENSMUSG00000026771	170.875	0.64988	1.56904	0.204088	3.18431	0.00145101	0.0278506
Esf1	ENSMUSG00000045624	249.377	0.646838	1.56573	0.196251	3.29596	0.000980844	0.0220603
Rtp4	ENSMUSG00000033355	230.022	0.644415	1.56311	0.241301	2.67058	0.00757194	0.0675951
Cd68	ENSMUSG00000018774	129.79	0.643421	1.56203	0.212767	3.02406	0.00249405	0.0366288
Xiap	ENSMUSG00000025860	675.041	0.642505	1.56104	0.170282	3.77317	0.000161184	0.00713849
Pign	ENSMUSG00000056536	254.937	0.64056	1.55893	0.174101	3.67925	0.000233919	0.00908692
1700003D09Rik	ENSMUSG00000085944	124.393	0.639997	1.55833	0.231224	2.76786	0.0056425	0.0572919
Snx13	ENSMUSG00000020590	1040.03	0.639583	1.55788	0.170783	3.745	0.000180392	0.00774275
Stat2	ENSMUSG00000040033	1017.64	0.636783	1.55486	0.166014	3.83572	0.000125199	0.00615882
Atrx	ENSMUSG00000031229	1283.92	0.636457	1.55451	0.1563	4.07202	4.66e-05	0.00370958
Heatr5b	ENSMUSG00000039414	257.714	0.636228	1.55426	0.170285	3.73625	0.000186784	0.00790327
Ptpn4	ENSMUSG00000026384	174.863	0.636209	1.55424	0.220518	2.88506	0.00391337	0.0461575
Lrp12	ENSMUSG00000022305	129.475	0.635131	1.55308	0.212343	2.99106	0.00278009	0.038216
Ephx1	ENSMUSG00000038776	2003.1	0.63506	1.553	0.0953999	6.65681	2.8e-11	1.59e-07
Tmlhe	ENSMUSG00000079834	136.921	0.634366	1.55226	0.24738	2.56434	0.0103371	0.080828
Klf3	ENSMUSG00000029178	1205.7	0.634329	1.55222	0.165102	3.84204	0.000122017	0.00615882
Pof1b	ENSMUSG00000034607	371.336	0.633292	1.5511	0.184857	3.42585	0.000612868	0.016452
Atad2b	ENSMUSG00000052812	261.823	0.630726	1.54834	0.199529	3.16108	0.00157187	0.0288978
Cdc27	ENSMUSG00000020687	456.46	0.630662	1.54828	0.173727	3.63019	0.000283211	0.010365
Arl6ip6	ENSMUSG00000026960	207.46	0.63049	1.54809	0.218644	2.88363	0.00393116	0.0462386
Trpm7	ENSMUSG00000027365	1009.83	0.630487	1.54809	0.165493	3.80974	0.000139111	0.00662496
Rcor3	ENSMUSG00000037395	216.869	0.630309	1.5479	0.188319	3.34703	0.000816837	0.0198779
Bdp1	ENSMUSG00000049658	214.264	0.629849	1.5474	0.254831	2.47163	0.0134499	0.0944396
Odf2l	ENSMUSG00000028256	189.485	0.629727	1.54727	0.20521	3.0687	0.00214991	0.0335669
H2-Q7	ENSMUSG00000060550	211.484	0.624607	1.54179	0.253976	2.45932	0.0139202	0.0958536
Cd55	ENSMUSG00000026399	265.458	0.62241	1.53944	0.164701	3.77904	0.000157435	0.00709226
Tia1	ENSMUSG00000071337	467.806	0.622214	1.53924	0.158817	3.9178	8.94e-05	0.00517023
Xk	ENSMUSG00000015342	230	0.621934	1.53894	0.197327	3.1518	0.00162266	0.029389
Sdc3	ENSMUSG00000025743	263.335	0.621444	1.53841	0.197268	3.15025	0.0016313	0.029389
Ctso	ENSMUSG00000028015	238.909	0.621407	1.53838	0.173706	3.57735	0.0003471	0.011864
Acnat1	ENSMUSG00000070985	112.157	0.619698	1.53655	0.249851	2.48027	0.0131284	0.0932578
Rapgef6	ENSMUSG00000037533	395.677	0.619301	1.53613	0.182561	3.3923	0.000693084	0.0179288
Fcho2	ENSMUSG00000041685	1028.53	0.619291	1.53612	0.159466	3.88353	0.000102949	0.00560655
Notch1	ENSMUSG00000026923	123.654	0.618397	1.53517	0.225399	2.74356	0.00607763	0.0595315
Krit1	ENSMUSG00000000600	283.736	0.617755	1.53449	0.19477	3.17172	0.00151539	0.0283653
Nbeal1	ENSMUSG00000073664	401.051	0.616982	1.53366	0.182957	3.37229	0.00074546	0.0187725
Miga1	ENSMUSG00000054942	208.797	0.616106	1.53273	0.189695	3.24788	0.00116269	0.024188
Sp3	ENSMUSG00000027109	629.889	0.615141	1.53171	0.154559	3.97997	6.89e-05	0.00443217
Zfp397	ENSMUSG00000024276	384.265	0.614427	1.53095	0.190029	3.23334	0.00122353	0.0250922
Gabpa	ENSMUSG00000008976	609.697	0.614163	1.53067	0.177589	3.45834	0.000543517	0.015453
Rp2	ENSMUSG00000060090	234.403	0.613402	1.52986	0.213433	2.87398	0.00405341	0.047222
Avl9	ENSMUSG00000029787	733.646	0.612668	1.52908	0.14582	4.20152	2.65e-05	0.00269433
Gse1	ENSMUSG00000031822	492.073	0.612537	1.52895	0.191204	3.20358	0.00135731	0.026821
Acap2	ENSMUSG00000049076	694.817	0.611393	1.52773	0.134367	4.55017	5.36e-06	0.00104868
Ep300	ENSMUSG00000055024	721.22	0.610082	1.52635	0.147208	4.14435	3.41e-05	0.00305417
Nadk2	ENSMUSG00000022253	310.083	0.608845	1.52504	0.18195	3.34622	0.000819203	0.0198779
Usp9x	ENSMUSG00000031010	995.262	0.608779	1.52497	0.175344	3.47192	0.000516752	0.0149987
Slitrk6	ENSMUSG00000045871	273.097	0.608656	1.52484	0.176047	3.45734	0.000545531	0.015453
Gm33989	ENSMUSG00000108621	497.149	0.607739	1.52387	0.163871	3.70863	0.00020838	0.00835135
Chuk	ENSMUSG00000025199	686.404	0.607659	1.52378	0.148823	4.0831	4.44e-05	0.00358882
Mfsd4a	ENSMUSG00000059149	10054	0.605467	1.52147	0.1106	5.47439	4.39e-08	3.12e-05
Epha5	ENSMUSG00000029245	1979.39	0.605184	1.52117	0.10645	5.68515	1.31e-08	1.39e-05
Mfap3l	ENSMUSG00000031647	384.261	0.604359	1.5203	0.191573	3.15472	0.00160654	0.02931
Slfn5	ENSMUSG00000054404	272.7	0.60413	1.52006	0.180617	3.34481	0.000823397	0.0198979
Ankib1	ENSMUSG00000040351	261.636	0.603897	1.51982	0.231535	2.60823	0.00910114	0.0756678
Kmt2e	ENSMUSG00000029004	1133.78	0.602743	1.5186	0.175277	3.43879	0.00058431	0.0160256
Rybp	ENSMUSG00000072872	335.94	0.601703	1.51751	0.156779	3.83792	0.000124083	0.00615882
Adcy7	ENSMUSG00000031659	143.07	0.601491	1.51728	0.218207	2.75652	0.00584205	0.0584136
Itgb8	ENSMUSG00000025321	191.831	0.601272	1.51705	0.22077	2.72352	0.00645897	0.0616228
Naaladl2	ENSMUSG00000102758	176.5	0.601076	1.51685	0.231274	2.59898	0.00935013	0.0768729
Evi5	ENSMUSG00000011831	435.189	0.600983	1.51675	0.199103	3.01845	0.00254071	0.0366679
Mex3c	ENSMUSG00000037253	297.875	0.600287	1.51602	0.189144	3.1737	0.00150511	0.0282573
Man2a1	ENSMUSG00000024085	309.155	0.600198	1.51592	0.21476	2.79474	0.00519414	0.0547799
Stag2	ENSMUSG00000025862	1129.36	0.599694	1.51539	0.167035	3.59022	0.000330397	0.0113957
Cttnbp2nl	ENSMUSG00000062127	163.677	0.597596	1.51319	0.201223	2.96982	0.00297969	0.039574
Tubgcp5	ENSMUSG00000033790	277.323	0.597019	1.51259	0.191329	3.12039	0.00180615	0.0308347
Helz2	ENSMUSG00000027580	385.419	0.596277	1.51181	0.203216	2.93421	0.00334401	0.0421035
Reps2	ENSMUSG00000040855	305.126	0.595127	1.51061	0.211767	2.8103	0.00494955	0.0532899
Brwd3	ENSMUSG00000063663	155.104	0.594865	1.51033	0.230437	2.58146	0.0098383	0.0785821
Rprd1a	ENSMUSG00000040446	232.657	0.594835	1.5103	0.178489	3.33262	0.000860338	0.0203839
Ro60	ENSMUSG00000018199	483.905	0.594794	1.51026	0.168426	3.53148	0.000413237	0.013212
Rictor	ENSMUSG00000050310	399.363	0.594169	1.5096	0.169684	3.50161	0.000462452	0.0141779
Fndc3a	ENSMUSG00000033487	2456.14	0.593422	1.50882	0.147589	4.02078	5.8e-05	0.00392295
Atp13a3	ENSMUSG00000022533	2455.25	0.592488	1.50784	0.155394	3.81281	0.000137399	0.00659861
Stab1	ENSMUSG00000042286	377.925	0.591191	1.50649	0.153384	3.85433	0.000116049	0.00608695
Utp14b	ENSMUSG00000079470	387.087	0.590736	1.50601	0.181524	3.2543	0.00113671	0.0240037
4932438A13Rik	ENSMUSG00000037270	647.764	0.590323	1.50558	0.174928	3.37466	0.000739071	0.0186936
Tnpo1	ENSMUSG00000009470	1551.47	0.590283	1.50554	0.15833	3.72818	0.000192865	0.0079691
Arhgap42	ENSMUSG00000050730	213.871	0.58977	1.50501	0.191914	3.07309	0.00211855	0.033374
Usp32	ENSMUSG00000000804	397.779	0.589502	1.50473	0.171209	3.44318	0.000574922	0.0159184
Adam10	ENSMUSG00000054693	839.303	0.589321	1.50454	0.165804	3.55433	0.00037895	0.0123943
Itprid2	ENSMUSG00000027007	2768.31	0.588302	1.50348	0.103784	5.6685	1.44e-08	1.39e-05
Dmxl2	ENSMUSG00000041268	310.088	0.588243	1.50341	0.171057	3.43886	0.000584161	0.0160256
Cep350	ENSMUSG00000033671	507.969	0.58751	1.50265	0.170657	3.44263	0.000576084	0.0159184
Slc19a2	ENSMUSG00000040918	142.866	0.587088	1.50221	0.221827	2.6466	0.00813065	0.0707515
Smg1	ENSMUSG00000030655	1525.53	0.586487	1.50159	0.150518	3.89646	9.76e-05	0.00541939
Eif2ak2	ENSMUSG00000024079	429.876	0.585368	1.50042	0.196078	2.98538	0.00283224	0.0386224
Zfp326	ENSMUSG00000029290	215.287	0.585278	1.50033	0.187724	3.11776	0.00182232	0.0309576
Rpl41	ENSMUSG00000093674	9328.23	-0.578022	0.669881	0.110196	-5.24542	1.56e-07	7.1e-05
Bpifa2	ENSMUSG00000042459	136370	-0.581132	0.668439	0.215845	-2.69236	0.00709485	0.065317
Tmem150a	ENSMUSG00000055912	139.666	-0.581618	0.668214	0.228148	-2.5493	0.010794	0.0828117
Lypd6b	ENSMUSG00000026765	196.973	-0.58581	0.666275	0.212236	-2.76019	0.00577684	0.0579823
Rasd2	ENSMUSG00000034472	901.773	-0.586514	0.66595	0.143	-4.1015	4.1e-05	0.00338555
Lhpp	ENSMUSG00000030946	156.676	-0.587883	0.665319	0.211163	-2.78402	0.00536898	0.0556787
Gm14097	ENSMUSG00000084839	169.062	-0.589621	0.664518	0.209785	-2.8106	0.00494491	0.0532899
Bola2	ENSMUSG00000047721	394.221	-0.591278	0.663755	0.147161	-4.01789	5.87e-05	0.00393152
Bola3	ENSMUSG00000045160	280.499	-0.591807	0.663511	0.17118	-3.45722	0.000545784	0.015453
Uqcr11	ENSMUSG00000020163	1261.4	-0.594783	0.662144	0.144575	-4.11401	3.89e-05	0.0032543
Gm10736	ENSMUSG00000096842	199.643	-0.595921	0.661622	0.237693	-2.5071	0.0121726	0.0884793
Ripk2	ENSMUSG00000041135	180.523	-0.600527	0.659513	0.192399	-3.12125	0.00180082	0.0308225
Gpatch4	ENSMUSG00000028069	219.903	-0.604577	0.657664	0.173424	-3.48613	0.000490066	0.0145885
Mien1	ENSMUSG00000002580	587.354	-0.605406	0.657287	0.160785	-3.7653	0.000166346	0.00725422
2810402E24Rik	ENSMUSG00000099966	124.049	-0.606048	0.656994	0.245425	-2.46938	0.0135346	0.0947067
Arl4d	ENSMUSG00000034936	155.088	-0.606154	0.656946	0.238825	-2.53806	0.0111468	0.0842096
Tmem256	ENSMUSG00000070394	485.106	-0.608229	0.656002	0.142798	-4.25937	2.05e-05	0.00234992
Kcnq1ot1	ENSMUSG00000101609	207.327	-0.609137	0.655589	0.213097	-2.85849	0.00425656	0.0486428
Fam25c	ENSMUSG00000043681	511.847	-0.609468	0.655438	0.189442	-3.21717	0.00129463	0.0260805
Klf11	ENSMUSG00000020653	221.89	-0.613373	0.653667	0.20388	-3.0085	0.00262542	0.0372136
Cldn4	ENSMUSG00000047501	394.482	-0.614741	0.653047	0.182891	-3.36124	0.000775936	0.0193254
Kazald1	ENSMUSG00000025213	202.914	-0.617513	0.651794	0.18784	-3.28744	0.00101103	0.0224319
Txnip	ENSMUSG00000038393	4175.39	-0.61805	0.651551	0.148402	-4.16471	3.12e-05	0.00295699
Tmem42	ENSMUSG00000066233	245.62	-0.618906	0.651164	0.248658	-2.48899	0.0128107	0.0917052
Ppil1	ENSMUSG00000024007	263.413	-0.619948	0.650694	0.182121	-3.40404	0.000663972	0.0173732
Cers4	ENSMUSG00000008206	100.482	-0.621743	0.649885	0.253872	-2.44904	0.0143237	0.097159
Timm10	ENSMUSG00000027076	111.949	-0.626332	0.647821	0.238403	-2.6272	0.00860919	0.0731267
Slc22a15	ENSMUSG00000033147	139.792	-0.626531	0.647732	0.232508	-2.69467	0.0070459	0.0650945
Lmcd1	ENSMUSG00000057604	141.13	-0.630948	0.645752	0.245466	-2.57041	0.0101579	0.0801786
Cystm1	ENSMUSG00000046727	462.352	-0.631974	0.645293	0.151933	-4.15956	3.19e-05	0.00297481
Polr2k	ENSMUSG00000045996	132.087	-0.634442	0.64419	0.229368	-2.76605	0.00567406	0.0574063
Polr2h	ENSMUSG00000021018	161.22	-0.647317	0.638467	0.206554	-3.13389	0.00172508	0.0300686
Sap30l	ENSMUSG00000020519	453.92	-0.653495	0.635738	0.149366	-4.37512	1.21e-05	0.00170539
Ndufaf8	ENSMUSG00000078572	229.506	-0.654593	0.635255	0.206576	-3.16878	0.00153081	0.028471
Sec61g	ENSMUSG00000078974	1288.71	-0.656345	0.634484	0.120725	-5.43667	5.43e-08	3.63e-05
Snhg20	ENSMUSG00000086859	343.801	-0.656542	0.634397	0.148909	-4.40901	1.04e-05	0.00153499
Xpa	ENSMUSG00000028329	137.507	-0.660589	0.63262	0.251159	-2.63016	0.00853451	0.0726551
Ndufb1	ENSMUSG00000113902	306.377	-0.662737	0.631679	0.180627	-3.6691	0.000243405	0.00932807
Jdp2	ENSMUSG00000034271	246.739	-0.665549	0.630449	0.220531	-3.01793	0.00254504	0.0366679
Cebpb	ENSMUSG00000056501	679.854	-0.674567	0.62652	0.178405	-3.78111	0.000156133	0.00708009
Ciart	ENSMUSG00000038550	153.678	-0.678647	0.624751	0.264215	-2.56854	0.0102129	0.0803897
Camk2n1	ENSMUSG00000046447	455.236	-0.683312	0.622734	0.17116	-3.99223	6.55e-05	0.00428158
Morn4	ENSMUSG00000049670	112.814	-0.685016	0.621999	0.249118	-2.74977	0.00596372	0.0591281
Gm37859	ENSMUSG00000103761	126.853	-0.687016	0.621137	0.276855	-2.4815	0.0130832	0.0931874
Dpm3	ENSMUSG00000042737	617.073	-0.687367	0.620986	0.151473	-4.53789	5.68e-06	0.00106019
Fndc4	ENSMUSG00000038552	74.067	-0.687574	0.620897	0.280457	-2.45162	0.0142213	0.0969724
Smim12	ENSMUSG00000042380	175.177	-0.696808	0.616936	0.209333	-3.32871	0.000872481	0.0205177
Rab26	ENSMUSG00000079657	134.162	-0.698445	0.616236	0.240796	-2.90057	0.0037248	0.044674
Cdsn	ENSMUSG00000039518	129.88	-0.700654	0.615293	0.238753	-2.93464	0.00333938	0.0421035
Atp6v1c2	ENSMUSG00000020566	89.7439	-0.702873	0.614348	0.270457	-2.59883	0.00935416	0.0768729
Plpp7	ENSMUSG00000051373	132.123	-0.704439	0.613681	0.284548	-2.47564	0.0132996	0.0938858
Hyi	ENSMUSG00000006395	179.934	-0.7101	0.611278	0.19886	-3.57086	0.000355816	0.0119115
Derl3	ENSMUSG00000009092	667.659	-0.712244	0.61037	0.133513	-5.33463	9.57e-08	5.74e-05
Plcl2	ENSMUSG00000038910	76.0971	-0.712279	0.610355	0.269744	-2.64058	0.00827649	0.0714491
Bola1	ENSMUSG00000015943	296.427	-0.715246	0.609101	0.183304	-3.90197	9.54e-05	0.00532343
Smim5	ENSMUSG00000048442	101.657	-0.715934	0.608811	0.290632	-2.46337	0.0137638	0.0954119
Nat8	ENSMUSG00000030004	202.236	-0.718073	0.607909	0.217898	-3.29545	0.000982653	0.0220603
Fam189a2	ENSMUSG00000071604	179.853	-0.72152	0.606458	0.228313	-3.16021	0.00157653	0.0288978
Ndufb2	ENSMUSG00000002416	176.245	-0.725307	0.604868	0.216055	-3.35704	0.000787815	0.0195357
Cfap45	ENSMUSG00000026546	338.017	-0.725497	0.604789	0.187161	-3.87633	0.000106044	0.00574757
1500002F19Rik	ENSMUSG00000097595	84.0198	-0.726593	0.604329	0.289146	-2.51289	0.0119746	0.087829
Wfdc2	ENSMUSG00000017723	624.083	-0.728072	0.60371	0.137882	-5.28041	1.29e-07	6.57e-05
Klk1b9	ENSMUSG00000059042	244.982	-0.733508	0.60144	0.246834	-2.97166	0.00296192	0.0395599
Pcp4l1	ENSMUSG00000038370	471.079	-0.746819	0.595916	0.187134	-3.99082	6.58e-05	0.00428265
Rps28	ENSMUSG00000067288	2126.07	-0.748065	0.595402	0.142465	-5.25087	1.51e-07	7.1e-05
Dapk2	ENSMUSG00000032380	90.3064	-0.754792	0.592632	0.288125	-2.61967	0.00880153	0.0738087
Vkorc1	ENSMUSG00000096145	93.4784	-0.756857	0.591784	0.26561	-2.84951	0.00437872	0.0493941
Lrpprc	ENSMUSG00000024120	1341.43	-0.765092	0.588416	0.117216	-6.5272	6.7e-11	2.54e-07
Clcnkb	ENSMUSG00000006216	258.808	-0.781881	0.581608	0.220148	-3.55162	0.000382874	0.0124392
Relb	ENSMUSG00000002983	116.609	-0.782012	0.581555	0.231163	-3.38295	0.000717118	0.0182193
Nme6	ENSMUSG00000032478	151.447	-0.783703	0.580874	0.21407	-3.66097	0.000251266	0.00950136
Fmo3	ENSMUSG00000026691	106.56	-0.785675	0.580081	0.303083	-2.59228	0.00953427	0.0772928
Fam3d	ENSMUSG00000021749	570.513	-0.793116	0.577096	0.160546	-4.94011	7.81e-07	0.000277709
Mirg	ENSMUSG00000097391	179.443	-0.794229	0.576651	0.208748	-3.80472	0.000141966	0.00671061
Rpl38	ENSMUSG00000057322	2511.54	-0.799194	0.57467	0.135285	-5.90749	3.47e-09	5.65e-06
Rpl38-ps2	ENSMUSG00000080921	180.632	-0.811932	0.569619	0.24528	-3.31022	0.000932223	0.0214355
Wnt4	ENSMUSG00000036856	646.36	-0.812944	0.569219	0.32042	-2.53712	0.0111769	0.0842096
Rbp1	ENSMUSG00000046402	76.764	-0.814248	0.568705	0.314806	-2.5865	0.0096955	0.078044
Pkp1	ENSMUSG00000026413	299.391	-0.816938	0.567646	0.182603	-4.47385	7.68e-06	0.00126724
Bsnd	ENSMUSG00000025418	117.278	-0.820104	0.566401	0.325383	-2.52043	0.0117212	0.0867124
3000002C10Rik	ENSMUSG00000070282	88.883	-0.821549	0.565834	0.274633	-2.99144	0.00277663	0.038216
Myot	ENSMUSG00000024471	124.79	-0.835047	0.560565	0.319412	-2.61432	0.00894042	0.0747684
Fxyd2	ENSMUSG00000059412	3167.39	-0.84139	0.558105	0.224664	-3.74511	0.000180314	0.00774275
Crisp3	ENSMUSG00000025433	1665.69	-0.848061	0.555531	0.323079	-2.62493	0.00866665	0.0733563
Rps21	ENSMUSG00000039001	4427.5	-0.849596	0.55494	0.141885	-5.98794	2.13e-09	4.03e-06
Lin7b	ENSMUSG00000003872	67.9287	-0.857628	0.551859	0.335772	-2.55419	0.0106434	0.0822424
Gprc6a	ENSMUSG00000019905	69.0497	-0.867113	0.548243	0.323427	-2.68101	0.00733993	0.0664417
Rps29	ENSMUSG00000034892	2448.33	-0.871458	0.546594	0.296159	-2.94254	0.00325535	0.0417727
Tacstd2	ENSMUSG00000051397	92.5052	-0.874937	0.545278	0.31533	-2.77467	0.0055257	0.056559
Ufsp1	ENSMUSG00000051502	91.5922	-0.875618	0.54502	0.257111	-3.4056	0.000660177	0.0173537
Serpinb1a	ENSMUSG00000044734	96.5582	-0.887814	0.540432	0.287424	-3.08887	0.00200921	0.0323463
Bok	ENSMUSG00000026278	167.834	-0.915619	0.530117	0.22713	-4.03126	5.55e-05	0.00387394
Myrfl	ENSMUSG00000034057	57.5764	-0.918178	0.529177	0.355886	-2.57998	0.00988067	0.0787095
Foxo6	ENSMUSG00000052135	109.279	-0.91957	0.528667	0.234736	-3.91746	8.95e-05	0.00517023
Lgr6	ENSMUSG00000042793	73.2825	-0.928	0.525587	0.308451	-3.00858	0.00262476	0.0372136
Bcdin3d	ENSMUSG00000037525	144.711	-0.935364	0.522911	0.228246	-4.09805	4.17e-05	0.00341172
Lingo4	ENSMUSG00000044505	102.359	-0.943407	0.520004	0.261433	-3.6086	0.000307853	0.0109158
Ascl3	ENSMUSG00000035951	114.493	-0.949812	0.5177	0.301525	-3.15002	0.00163257	0.029389
Tppp3	ENSMUSG00000014846	142.229	-0.95272	0.516657	0.231479	-4.1158	3.86e-05	0.00325303
Plcd3	ENSMUSG00000020937	67.6164	-0.955237	0.515757	0.328556	-2.90738	0.00364475	0.0442975
BC049987	ENSMUSG00000110755	88.5957	-0.962207	0.513271	0.254911	-3.77467	0.000160217	0.00713849
Nfil3	ENSMUSG00000056749	345.478	-0.974105	0.509056	0.354571	-2.74728	0.00600927	0.0593213
Duoxa2	ENSMUSG00000027225	115.353	-0.989417	0.503681	0.314188	-3.14912	0.00163763	0.029389
Adm2	ENSMUSG00000054136	513.392	-0.990596	0.50327	0.17743	-5.58304	2.36e-08	2.07e-05
Klk1	ENSMUSG00000063903	37578.6	-0.996449	0.501232	0.228512	-4.3606	1.3e-05	0.00177868
Atp5k	ENSMUSG00000050856	338.783	-1.04629	0.484212	0.225237	-4.64528	3.4e-06	0.000840308
Aldh3b2	ENSMUSG00000075296	111.672	-1.08379	0.471787	0.345154	-3.14002	0.00168935	0.0296732
A630073D07Rik	ENSMUSG00000067541	158.301	-1.09101	0.469434	0.322166	-3.38648	0.000707966	0.018165
Kcnk3	ENSMUSG00000049265	104.32	-1.12771	0.457642	0.250878	-4.49505	6.96e-06	0.00118159
Stc2	ENSMUSG00000020303	104.251	-1.14406	0.452484	0.305043	-3.75049	0.000176491	0.00766726
Gdf15	ENSMUSG00000038508	88.9575	-1.17665	0.442378	0.373869	-3.14722	0.00164829	0.0294137
G0s2	ENSMUSG00000009633	975.323	-1.18589	0.439554	0.326237	-3.63505	0.00027793	0.0102375
Apoc1	ENSMUSG00000040564	59.025	-1.21434	0.430971	0.446622	-2.71894	0.00654913	0.0620706
Cst10	ENSMUSG00000033156	238.094	-1.23365	0.42524	0.224331	-5.49924	3.81e-08	2.89e-05
Cox7a1	ENSMUSG00000074218	82.6597	-1.36385	0.388543	0.323504	-4.21589	2.49e-05	0.00259798
Klk1b21	ENSMUSG00000066516	65.4252	-1.45813	0.363963	0.47477	-3.07124	0.00213169	0.033374
Atf3	ENSMUSG00000026628	147.184	-1.46766	0.361567	0.557873	-2.63082	0.0085178	0.0725671
Sesn2	ENSMUSG00000028893	714.952	-1.56387	0.338242	0.296475	-5.27489	1.33e-07	6.57e-05
Ddit4	ENSMUSG00000020108	963.909	-1.91091	0.265925	0.710963	-2.68777	0.00719298	0.0657067
Trib3	ENSMUSG00000032715	656.473	-2.22281	0.214224	0.467807	-4.75155	2.02e-06	0.000567233
Chac1	ENSMUSG00000027313	2040.89	-2.675	0.156583	0.594033	-4.50312	6.7e-06	0.0011548
